# Multi-omic analysis of the Arabidopsis clock activator mutant *rve 4 6 8* reveals connections to carbohydrate metabolism and proteasome regulation

**DOI:** 10.1101/2021.10.25.465654

**Authors:** S Scandola, D Mehta, Q Li, M Rodriguez, B Castillo, RG Uhrig

**Author notes:** Corresponding Author, R. Glen Uhrig, Department of Biological Sciences, University of Alberta, 11455 Saskatchewan Drive, Edmonton, Alberta, Canada, T6G 2E9. denotes equal authorship (S Scandola, D Mehta).

## Abstract

Plants are able to sense changes in their light environments, such as the onset of day and night, as well as anticipate these changes in order to adapt and survive. Central to this ability is the plant circadian clock, a molecular circuit that precisely orchestrates plant cell processes over the course of a day. REVEILLE proteins (RVEs) are recently discovered members of the plant circadian circuitry that activate the evening complex and PRR genes to maintain regular circadian oscillation. The RVE 8 protein and its two homologs, RVE 4 and 6, have been shown to limit the length of the circadian period, with *rve 4 6 8* triple-knockout plants possessing an elongated period along with increased leaf surface area, biomass, cell size and delayed flowering relative to wild-type Col-0 plants. Here, using a multi-omics approach consisting of phenomics, transcriptomics, proteomics, and metabolomics we draw novel connections between RVE8-like proteins and a number of core plant cell processes. In particular, we reveal that loss of RVE8-like proteins results in altered carbohydrate, organic acid and lipid metabolism, including a starch excess phenotype at dawn. We further demonstrate that *rve 4 6 8* plants have lower levels of 20S proteasome subunits and possess significantly reduced proteasome activity, potentially explaining the increase in cell-size observed in RVE8-like mutants. Overall, this robust, multi-omic dataset, provides substantial new insights into the far reaching impact RVE8-like proteins have on the diel plant cell environment.
