## Supplemental Data 1 for "Multi-omic analysis of the Arabidopsis clock activator mutant *rve 4 6 8* reveals connections to carbohydrate metabolism and proteasome regulation"

### Sheet: Sheet1
Gene Name	Arabidopsis Gene Identifiers	Accession	Position	Target Sequence
ARR7	AT1G19050	NM_101763.2	547-646	ACTTATAATGAGGAATGAAGCTGAGGAATGCAAAATCTTAAGCCATTCTAACAAGAGAAAGCTTCAAGAAGACAGTGATACATCATCATCAAGTCATGAT
CCA1	AT2G46830	NM_180129.4	498-597	AACTGCTGTCCAGATAAGAAGTCACGCTCAGAAATTTTTCTCCAAGGTAGAGAAAGAGGCTGAAGCTAAAGGTGTAGCTATGGGTCAAGCGCTAGACATA
CO	AT5G15840	NM_121589.1	668-767	GTACCACAGACGAGCTACGGGGGAGATAGAGTTGTTCCGCTTAAACTTGAAGAATCAAGGGGCCACCAGTGCCATAACCAACAGAATTTTCAGTTCAATA
CRY1	AT4G08920	NM_116961.4	580-679	TTATGAGCCATGGGAAGTGACTGATGAATTAGGCCGTCCTTTCTCTATGTTTGCTGCGTTTTGGGAGAGATGTCTTAGTATGCCTTATGACCCTGAGTCT
ELF4	AT2G40080	NM_129566.2	130-229	TCAGACAAGTGCAATCAGTTTTAGACAGAAACAGATCACTGATTCAACAAGTCAACGACAATCACCAATCGAGAATGGCTGATAACATGTCGAAGAACGT
GBSS1	AT1G32900	NM_103023.4	1130-1229	AAAGTTCTTTCGACTTCATGGACGGGTATGAAAAGCCAGTAAAAGGACGGAAAATTAACTGGATGAAGGCTGCAATTCTGGAAGCTCACCGTGTCTTAAC
GGPPS1	AT4G36810	NM_119845.3	458-557	ATGCGTTACTCTCTTCTCGCCGGTGGCAAAAGAGTTAGACCAGTTCTCTGCATCGCTGCTTGTGAACTCGTCGGAGGTGAAGAATCAACCGCTATGCCAG
GI	AT1G22770	NM_102124.2	2437-2536	GGAGCTGGGATTGACTCGGCAATTAGTCATACGCGCCGAATTTTGGCAATCCTAGAGGCACTCTTTTCATTAAAACCATCTTCTGTGGGGACTCCATGGA
IAA4	AT5G43700	NM_123736.2	188-287	ACACAAAACACACAAAAACAAAGAGGTTCTTTCTTTGAAGAAGAAATGGAAAAAGTTGATGTTTATGATGAGCTTGTTAACCTAAAGGCAACAGAGCTGA
LHY	AT1G01060	NM_099988.3	1594-1693	CTCCAGCAATGACTGAAATGGATACCGTTGAAAATACTCAACCGTTTGAGAAACAAAACACAGCTCTGCAAGATCAAAACTTGGCTTCGAAATCTCCAGC
PGM1	AT5G51820	NM_106454.4	907-1006	AGAAACTAGAAAACAATCTATCCCGGTTATAGCGGCTTGGCAACTGAATGAGAGAATGTATGGAGAGTTGCAGGGTTTGAACAAGAAAGAAACAGCGGAA
PHOT1	AT3G45780	NM_114447.3	1880-1979	TGAATATCGATGAAGCGGTTCGAGAACTTCCTGATGCCAACATGACACCAGAGGATTTATGGGCAAACCACTCAAAGGTTGTTCATTGTAAGCCTCACAG
PHOT2	AT5G58140	NM_180881.3	1754-1853	GTTTGTCTGAGAGAACAGAGATGCAGAGTTCGAAATTGGTGAAAGCTACGGCAACAAATGTAGATGAAGCTGTCAGAGAGCTTCCAGATGCTAATACGCG
PhyA	AT1G09570	NM_100828.4	1795-1894	ACAATACGACTCCGAGGTTTGTTCCATTTCCTCTCAGGTATGCCTGTGAGTTTCTAGCTCAAGTGTTTGCCATACACGTCAATAAGGAGGTGGAACTCGA
PhyB	AT2G18790	NM_127435.4	1327-1426	CGATAGGCTAACTCAGTCTATGTGCTTGGTTGGTTCTACTCTTAGGGCTCCTCATGGTTGTCACTCTCAGTATATGGCTAACATGGGATCTATTGCGTCT
PIF4	AT2G43010	NM_129862.2	1213-1312	CGATGATGTTCCCCGGAGTTCAACCTCAGCAGTTCATACGTCAGATACAGAGCCCGGTACAGTTACCTCGATTTCCGGTTATGGATCAGTCTGCAATTCA
PIF5	AT3G59060	NM_001035812.1	1198-1297	CGGGGTACAATCATCTCCATACATTAATCAGATGGCTATGCAAAGTCAGATGCAATTGTCTCAATTCCCGGTTATGAACCGGTCCGCTCCGCAGAACCAT
PRR5	AT5G24470	NM_122355.3	1558-1657	AATATACAGTTCAGAGATCCCAACACAGCTTATACATCTGCAATGGCTCCTGCTTCACTCTCCCCAAGCCCTAGTTCCGTTAGCCCGCATGAGTACAGTT
PRR7	AT5G24470	NM_120359.2	435-534	ATTGTCGCAACAAACAGCGGCAACTGTCTGTTGGGAAAGGTTTCTTCATGTGAGAACCATTAGAGTTCTGCTTGTCGAAAATGACGACTGCACTCGTTAT
RVE4	AT5G02840	NM_120362.4	694-793	CAAATGACATGATAAGTGAAACTAGTCCTTCAGCATCTGGTATCGGAAGCTCAAGCAGAACACTATCAGATTCTAAGGGTTTGAGACTGGCGAAACAAGC
RVE8	AT3G09600	NM_111794.3	1128-1227	CTTCCGCAGATTTTGACCAGGACTAGTTGGGTGAATGGTAGGTATAATATATGTAAGGGGTTTTTCTACTAGTTGCAAGACAGCCTCATTCTCATCCACC
SEX4	AT3G52180	NM_115078.4	1346-1445	GTTGGAGGAAGAACGCTCGAAACTAATCCAGTTCTTGGAGACTTGTTCTGAGGCAGAAGTTTGAGAGTTGAGAGCATCCGACTAGACTATGTGAATGTAC
TOC1	AT5G61380	NM_125531.3	1049-1148	AAATTTAAGTCACCAGGAAAATGAGTGGTCTGTTGCTACTGCTCCTGTTCATGCTCGTGATGGTGGTCTTGGTGCTGATGGAACAGCCACTTCTTCTCTT
UBC21	AT5G25760	NM_122477.2	421-520	GAGCTATCATAGCATTGATGGCTCATCCTGAGCCGGACAGTCCTCTTAACTGCGACTCAGGGAATCTTCTAAGATCTGGTGATGTGAGAGGGTTCAATTC
ZTL	AT5G57360	NM_001161311.1	1253-1352	TGGTGGCTGTGGTCAGCAAGGTTTGCTGAACGATGTGTTTGTCTTGAATCTCGATGCTAAGCCGCCTACTTGGAGGGAAATTTCGGGTTTGGCTCCGCCT
