## Supplemental Data 5 for "Multi-omic analysis of the Arabidopsis clock activator mutant *rve 4 6 8* reveals connections to carbohydrate metabolism and proteasome regulation"

### Sheet: readme
Tab Descriptions
sig_circadian_0.75	Phosphopeptides (>0.75 PTM localization & q-value < 0.05) found in this study that are significantly cycling (JTK cycle; p-value < 0.05; Krahmer et al 2019)

### Sheet: sig_circadian_0.75
Leading proteins	Circadian-1 (p-value)	Circadian-2 (p-value)	Circadian (Yes/No)	Krahmer et al 2019 - DataSet Match	Phospho (STY) Probabilities
AT1G06210	0.67399	0.00361612	yes	ii	IELGLS(1)S(1)DEDEK
AT1G06210	0.67399	0.00361612	yes	ii	IELGLS(1)S(1)DEDEK
AT1G10290	0.0073763	0.60249	yes	-	QSLS(1)EGSLDK
AT1G15440	0.00477912	0.88758	yes	i	MTEAGPIDLIDDDNS(1)DEEGGIDK
AT1G19000	0.00910346	-	yes	i	CVS(1)LNNLSDYEK
AT1G19870	0.0244865	0.540664	yes	-	IEEDVT(0.072)S(0.926)EVEMAS(0.003)K
AT1G19870	0.0244865	0.540664	yes	-	DDVLGEEGKTDIDS(0.986)PDT(0.011)T(0.003)NTIK
AT1G19870	0.0244865	0.540664	yes	i	ET(0.002)LES(0.997)ALLKS(0.003)PS(0.998)PDNNNVSEK
AT1G19870	0.0244865	0.540664	yes	i	SPS(1)PDNNNVSEK
AT1G19870	0.0244865	0.540664	yes	i	VEPEES(1)ES(1)DDVIIVR
AT1G20760	0.0423042	0.674966	yes	i	FDS(1)INS(0.97)S(0.028)KDFGGPS(0.001)LS(0.001)R
AT1G20760	0.0423042	0.674966	yes	-	S(0.999)QFAFDDS(0.001)VPS(0.021)T(0.975)PLS(0.004)R
AT1G20760	0.0423042	0.674966	yes	i	FDS(1)INS(0.984)S(0.016)KDFGGAAFSR
AT1G20760	0.0423042	0.674966	yes	-	NATEVPS(1)PDY(0.006)S(0.994)QGK
AT1G20760	0.0423042	0.674966	yes	i	NATEVPS(1)PDYSQGK
AT1G20760	0.0423042	0.674966	yes	-	FDS(1)FNTSEAGAGFSSQPER
AT1G20760	0.0423042	0.674966	yes	i	FDS(1)INS(0.696)S(0.304)KDFGGAAFSR
AT1G20760	0.0423042	0.674966	yes	i	FDS(1)INS(0.97)S(0.028)KDFGGPS(0.001)LS(0.001)R
AT1G21630	0.00910346	1	yes	-	FDS(1)FNS(1)NNNDAFSLSR
AT1G24300	0.0166843	0.476667	yes	-	AFS(1)DEQINR
AT1G24300	0.0166843	0.476667	yes	i	NNS(1)LLSGIIDGGR
AT1G29930	0.114666	0.0310625	yes	-	GPS(1)GSPWYGSDR
AT1G31870	0.000532376	0.935938	yes	-	QVDPEEDENEDDS(0.99)AEET(0.01)PLVDEDIEVK
AT1G36310	0.00910346	1	yes	-	EFLT(0.96)S(0.08)S(0.96)DEEEESVSIR
AT1G36310	0.00910346	1	yes	-	EFLT(0.96)S(0.08)S(0.96)DEEEESVSIR
AT1G36310	0.00910346	1	yes	i	YVEEWVGPGS(1)PMNS(1)PR
AT1G36310	0.00910346	1	yes	i	YVEEWVGPGS(1)PMNS(1)PR
AT1G42550	0.00477912	1	yes	i	SGES(1)VDDESENYLSDLGK
AT1G47200	0.018735	1	yes	i	SNASVGNGSVEDANTDASEVSKDDAGPAS(1)EEEK
AT1G47970	0.030065	1	yes	-	AEDEEDAS(1)DFEPEENGVEEDIDEGEDDENDNS(1)GGAGK
AT1G47970	0.030065	1	yes	i	NFKEEPEIQVLS(1)DDDS(1)DEEQVK
AT1G47970	0.030065	1	yes	i	NFKEEPEIQVLS(1)DDDS(1)DEEQVK
AT1G66680	0.0423042	1	yes	i	AAAAVT(0.983)T(0.015)T(0.002)TTDSLAS(1)DDDR
AT1G66940	0.00304003	-	yes	i	S(0.001)S(0.001)DALEVPPRPIKES(0.954)PT(0.046)LS(0.997)EDIK
AT1G74690	0.0166843	0.986372	yes	i	SGGMLETQNVGPEEIS(1)DDEIELPEGK
AT1G76970	0.0423042	0.95288	yes	i	APPPVQIVDINHDDEDDES(1)DDEFAR
AT2G25170	1	0.0337984	yes	ii	KPVYNLDDS(1)DDDDFVPK
AT2G27710	0.00910346	0.694376	yes	i	KEEKEES(1)DDDMGFSLFE
AT2G32240	0.011187	0.00400536	yes	i	DIDLSFS(0.023)S(0.974)PT(0.003)K
AT2G33830	1	1.95837e-08	yes	i	TVAAVAGS(1)PGT(1)PT(0.704)T(0.289)PGS(0.007)AR
AT2G33830	1	1.95837e-08	yes	i	TVAAVAGS(1)PGT(0.025)PT(0.672)T(0.266)PGS(0.037)AR
AT2G39010	0.0503894	0.935938	yes	i	T(0.002)KDELT(0.996)EEES(0.001)LS(0.001)GKDY(1)LDPPPVK
AT2G39730	0.467725	0.0128234	yes	ii	GLAY(1)DT(0.997)S(0.003)DDQQDITR
AT2G39730	0.467725	0.0128234	yes	-	GLAYDTSDDQQDIT(1)R
AT2G39800	0.0073763	0.841242	yes	i	QLVNS(0.057)S(0.943)FADLQKPQTELDGK
AT2G40430	0.0347713	1	yes	i	TELGPAPVPLTIEGDT(0.002)LS(0.998)EDER
AT2G42600	0.0073763	0.039928	yes	i	MAS(1)IDAQLR
AT2G43160	0.0477357	1	yes	i	KFS(1)EQNIGAPPSYEEAVSDSR
AT2G47330	0.0202521	0.536534	yes	i	AVDAGMLDYDS(1)DDNPIVVDK
AT3G02830	0.0202521	1	yes	i	VFTYDNTAS(0.999)ET(0.001)DEVVETSTGK
AT3G03050	0.0294923	1	yes	i	MGGDS(1)DDDEEMNLSLVPK
AT3G09200	0.0166843	0.719415	yes	-	VEEKEES(1)DEEDYGGDFGLFDEE
AT3G10530	0.00382062	1	yes	i	VLPPVEQES(1)DVELETK
AT3G11250	0.0244865	1	yes	i	KEES(1)DEEDYEGGFGLFDEE
AT3G12280	0.0244865	0	yes	i	TFISPLS(1)PHKS(1)PAAK
AT3G12280	0.0244865	0	yes	i	TFISPLS(1)PHKS(1)PAAK
AT3G13300	0.00477912	1	yes	-	DCY(0.004)PS(0.943)T(0.053)EGTFIPGESK
AT3G13300	0.00477912	1	yes	i	VFCS(0.992)QVS(0.73)NLS(0.221)T(0.057)EMAR
AT3G15450	0.0503894	1.12765e-07	yes	i,ii	IDS(1)EGVLCGASFK
AT3G17160	0.000532376	1	yes	i	EKPLVQVLS(1)DDDS(1)EVKEAK
AT3G17160	0.000532376	1	yes	i	EKPLVQVLS(1)DDDS(1)EVKEAK
AT3G22380	0.0427105	1	yes	i	AGS(1)FRDS(1)PEEEGPVELPEAAR
AT3G45850	0.0281652	1	yes	-	AS(0.005)S(0.995)LYEAAVSDSR
AT3G47470	1.32491e-06	1.63385e-07	yes	i	DLS(1)FTSIGSSAK
AT3G47470	1.32491e-06	1.63385e-07	yes	-	NPGS(1)VNQDPIFK
AT3G48740	0.467725	0.0337984	yes	ii	LGT(1)VS(0.995)S(0.005)PEPISVVR
AT3G49010	0.0073763	1	yes	-	AGDS(0.76)T(0.239)PEELANAT(0.001)QVQGDYLPIVR
AT3G49010	0.0073763	1	yes	-	AGDS(0.201)T(0.799)PEELANATQVQGDYLPIVR
AT3G54760	0.0212909	0.208173	yes	i	VGVGAES(1)PAAATDCSK
AT3G55610	0.00382062	0.754401	yes	i	QLVNS(0.046)S(0.954)FADLQKPQMELDGK
AT3G61480	-	0.00659603	yes	ii	DIEQAPTES(0.001)DS(0.002)LS(0.997)PK
AT4G05150	0.03898	1	yes	i	IS(0.444)T(0.556)PELPPPVFIKPES(0.995)PEPVS(0.003)T(0.002)PK
AT4G11560	0.0073763	1	yes	i	FAQVS(1)S(1)DEEDDVPITR
AT4G11560	0.0073763	1	yes	i	FAQVS(1)S(1)DEEDDVPITR
AT4G13350	0.0353875	1	yes	i	S(0.829)MS(0.151)APS(0.019)LQPLQGVPSGGLQSSEVKPSGR
AT4G14200	0.00304003	0.081627	yes	i	S(1)LVS(0.859)S(0.141)PLVTR
AT4G14200	0.00304003	0.081627	yes	-	S(1)LVS(0.081)S(0.918)PLVT(0.001)R
AT4G15410	0.0131037	-	yes	-	SPADGEGS(1)DS(1)DEANEYYTGGQK
AT4G15545	0.00382062	1	yes	i	S(1)EIEEEEEEGS(0.981)AS(0.019)AITGSR
AT4G16830	0.0136899	0.713786	yes	i	NEAAPAIGDAAQFPS(1)LGGK
AT4G17060	0.0189992	-	yes	i	VSADFDADS(1)DDEIVLVPK
AT4G22670	0.00595069	1	yes	-	VEEEEEEDEIVES(1)DVELEGDTVEPDNDPPQK
AT4G29440	0.00998818	1	yes	-	YFFPS(0.998)DT(0.002)EDQGDDSK
AT4G29440	0.00998818	1	yes	-	TQEES(1)DAET(0.946)PT(0.054)GLK
AT4G30190	0.00382062	1	yes	i	GLDIETPS(0.001)HYT(0.999)V
AT4G39680	0.67399	0.018433	yes	-	LNLDRS(1)S(1)GDES(1)MEDEPETK
AT4G39680	0.67399	0.018433	yes	-	LNLDRS(1)S(1)GDES(1)MEDEPETK
AT4G39850	0.0294923	-	yes	i	LCNGQS(1)DDDETLEK
AT5G03040	0.00304003	1	yes	-	DDES(1)LAGSPALPSYMVPTK
AT5G04990	0.0503894	0.00708814	yes	I,ii	S(0.031)VS(0.969)AAT(0.959)GT(0.04)NT(0.001)T(0.001)ATQR
AT5G06560	1	0.0367488	yes	-	RVS(0.996)T(0.029)GS(0.967)AS(0.043)S(0.964)LLGTTR
AT5G06560	1	0.0367488	yes	-	RVS(0.418)T(0.586)GS(0.995)AS(0.038)S(0.962)LLGTTR
AT5G07350	0.00304003	1	yes	i	IGIWQYGDIES(1)DDEDTGPAR
AT5G11040	0.000899615	0.804268	yes	-	EDDS(0.901)S(0.099)PVQDSPEYEYPK
AT5G14720	0.0317585	1	yes	i	QPGS(1)PETNVDDLLQTPPATSR
AT5G27540	0.000532376	0.796868	yes	-	DDLDS(0.022)S(0.969)PIS(0.009)IQESTR
AT5G37710	0.0244865	0.986372	yes	-	S(0.013)NS(0.987)GEFVLNDNVVPER
AT5G38640	0.0423042	0.505866	yes	i	VAVAGAAAS(1)AVSPS(0.006)S(0.014)FS(0.743)YS(0.033)S(0.204)R
AT5G40450	0.0423042	1	yes	-	QSLDTPS(0.999)EEET(0.001)SK
AT5G47210	0.0102825	1	yes	i	GNWGTTEDDIPPTSEEPT(0.001)T(0.003)EVEKS(0.995)PVAEK
AT5G47210	0.0102825	1	yes	i	EAAAPAIGDTAQFPS(1)LG
AT5G47690	0.00148703	0.88758	yes	i	EAEENAET(0.02)S(0.976)DNET(0.004)LGAWK
AT5G49760	0.0166843	0.885507	yes	i	EIENIMQLAGLNPNS(0.016)DS(0.965)AT(0.006)S(0.012)S(0.001)R
AT5G53440	0.0136899	0.713786	yes	-	IADVS(0.998)DS(0.002)DTSQK
AT5G53440	0.0136899	0.713786	yes	-	KGANDGEEAEADDGDGDGSVVVGDVS(1)PK
AT5G53620	0.00382062	0.169379	yes	-	S(1)ADNISSFTSTDDK
AT5G55300	0.0073763	0.422466	yes	-	EDGT(1)DDDDDDDVPISK
AT5G55530	-	0.0106466	yes	-	SENSSSDSQKLPT(1)PK
AT5G57120	0.0294923	1	yes	-	SEPEETKEET(1)EDDDEESK
AT5G58140	0.0212909	1	yes	i	RS(0.909)S(0.917)EES(0.078)T(0.045)S(0.023)S(0.028)ES(0.001)GAFPR
AT5G58140	0.0212909	1	yes	i	RS(0.909)S(0.917)EES(0.078)T(0.045)S(0.023)S(0.028)ES(0.001)GAFPR
AT5G58140	0.0212909	1	yes	i	S(1)QVQESVSNDTMVKPDSSTTPTPGR
AT5G58140	0.0212909	1	yes	i	APPS(1)PLNDAESLSER
AT5G58140	0.0212909	1	yes	i	S(1)LEIFNPSSGK
AT5G62670	0.0166843	-	yes	i	GLDIETIQQAYT(1)V
AT5G64410	0.00910346	1	yes	i	ATADEFS(1)DEDTSPIEEVR
AT5G64813	1.32077e-05	1	yes	-	LDEIT(0.006)S(0.994)DDDQFYKR
