## Supplemental Data 6 for "Multi-omic analysis of the Arabidopsis clock activator mutant *rve 4 6 8* reveals connections to carbohydrate metabolism and proteasome regulation"

### Sheet: readme
Annotation	Assimilated metadata for proteasome subunits exhibiting a significant change in abundance (Log2FC > 0.58; q-value < 0.05)
DiurnalDB	Peak diel expression of transcripts corresponding to the proteasome proteins of the Annotation tab extracted from DiurnalDB (http://diurnal.mocklerlab.org/). Three threshold cutoffs diel fluctuations under 12:12 L:D photoperiod conditions are shown.

### Sheet: Annotation
rve/wt	particle	component	name	AGI	description
down	20S	Alpha-Ring	PAB1	AT1G16470	Proteasome subunit PAB1; The proteasome is a multicatalytic proteinase complex which is characterized by its ability to cleave peptides with Arg, Phe, Tyr, Leu, and Glu adjacent to the leaving group at neutral or slightly basic pH. The proteasome has an ATP-dependent proteolytic activity.
down	20S	Alpha-Ring	PAE1	AT1G53850	20S proteasome alpha subunit E1; The proteasome is a multicatalytic proteinase complex which is characterized by its ability to cleave peptides with Arg, Phe, Tyr, Leu, and Glu adjacent to the leaving group at neutral or slightly basic pH. The proteasome has an ATP-dependent proteolytic activity; Belongs to the peptidase T1A family.
down	20S	Alpha-Ring	PAA2	AT2G05840	20S proteasome subunit PAA2; The proteasome is a multicatalytic proteinase complex which is characterized by its ability to cleave peptides with Arg, Phe, Tyr, Leu, and Glu adjacent to the leaving group at neutral or slightly basic pH. The proteasome has an ATP-dependent proteolytic activity.
down	20S	Alpha-Ring	PAF1	AT5G42790	Proteasome alpha subunit F1; The proteasome is a multicatalytic proteinase complex which is characterized by its ability to cleave peptides with Arg, Phe, Tyr, Leu, and Glu adjacent to the leaving group at neutral or slightly basic pH. The proteasome has an ATP-dependent proteolytic activity. Negatively regulates thiol biosynthesis and arsenic tolerance.
down	20S	Alpha-Ring	PAG1	AT2G27020	20S proteasome alpha subunit G1; The proteasome is a multicatalytic proteinase complex which is characterized by its ability to cleave peptides with Arg, Phe, Tyr, Leu, and Glu adjacent to the leaving group at neutral or slightly basic pH. The proteasome has an ATP-dependent proteolytic activity.
down	20S	Beta-Ring	PBB2	AT5G40580	20S proteasome beta subunit PBB2; The proteasome is a multicatalytic proteinase complex which is characterized by its ability to cleave peptides with Arg, Phe, Tyr, Leu, and Glu adjacent to the leaving group at neutral or slightly basic pH. The proteasome has an ATP-dependent proteolytic activity.
down	20S	Beta-Ring	PBC1	AT1G21720	Proteasome beta subunit C1; The proteasome is a multicatalytic proteinase complex which is characterized by its ability to cleave peptides with Arg, Phe, Tyr, Leu, and Glu adjacent to the leaving group at neutral or slightly basic pH. The proteasome has an ATP-dependent proteolytic activity.
down	20S	Beta-Ring	PBG1	AT1G56450	20S proteasome beta subunit G1; The proteasome is a multicatalytic proteinase complex which is characterized by its ability to cleave peptides with Arg, Phe, Tyr, Leu, and Glu adjacent to the leaving group at neutral or slightly basic pH. The proteasome has an ATP-dependent proteolytic activity.
down	20S	Beta-Ring	PBD2	AT4G14800	20S proteasome beta subunit D2; The proteasome is a multicatalytic proteinase complex which is characterized by its ability to cleave peptides with Arg, Phe, Tyr, Leu, and Glu adjacent to the leaving group at neutral or slightly basic pH. The proteasome has an ATP-dependent proteolytic activity; Belongs to the peptidase T1B family.
down	20S	Beta-Ring	PBA1	AT4G31300	N-terminal nucleophile aminohydrolases (Ntn hydrolases) superfamily protein; The proteasome is a multicatalytic proteinase complex which is characterized by its ability to cleave peptides with Arg, Phe, Tyr, Leu, and Glu adjacent to the leaving group at neutral or slightly basic pH. The proteasome has an ATP-dependent proteolytic activity.
down	20S	Beta-Ring	PBD1	AT3G22630	20S proteasome beta subunit D1; The proteasome is a multicatalytic proteinase complex which is characterized by its ability to cleave peptides with Arg, Phe, Tyr, Leu, and Glu adjacent to the leaving group at neutral or slightly basic pH. The proteasome has an ATP-dependent proteolytic activity; Belongs to the peptidase T1B family.
down	20S	Beta-Ring	PBE1	AT1G13060	20S proteasome beta subunit E1; The proteasome is a multicatalytic proteinase complex which is characterized by its ability to cleave peptides with Arg, Phe, Tyr, Leu, and Glu adjacent to the leaving group at neutral or slightly basic pH. The proteasome has an ATP-dependent proteolytic activity; Belongs to the peptidase T1B family.
down	n/a	n/a	n/a	AT3G13330	Proteasome activating protein 200; Associated component of the proteasome that specifically recognizes acetylated histones and promotes ATP- and ubiquitin- independent degradation of core histones during DNA damage response. Recognizes and binds acetylated histones via its bromodomain-like (BRDL) region and activates the proteasome by opening the gated channel for substrate entry. Binds to the co…
up	19S	base	RPN3b	AT1G75990	PAM domain (PCI/PINT associated module) protein; Acts as a regulatory subunit of the 26 proteasome which is involved in the ATP-dependent degradation of ubiquitinated proteins.
up	19S	base	RPN2b	AT1G04810	26S proteasome regulatory complex, non-ATPase subcomplex, Rpn2/Psmd1 subunit; Acts as a regulatory subunit of the 26 proteasome which is involved in the ATP-dependent degradation of ubiquitinated proteins.
up	19S	Lid	RPN9b	AT4G19006	Proteasome component (PCI) domain protein; Acts as a regulatory subunit of the 26S proteasome which is involved in the ATP-dependent degradation of ubiquitinated proteins.
up	19S	Lid	RPN7	AT4G24820	26S proteasome, regulatory subunit Rpn7;Proteasome component (PCI) domain; Acts as a regulatory subunit of the 26S proteasome which is involved in the ATP-dependent degradation of ubiquitinated proteins.
up	n/a	n/a	n/a	AT5G42970	Proteasome component (PCI) domain protein; Component of the COP9 signalosome complex (CSN), a complex involved in various cellular and developmental processes such as photomorphogenesis and auxin and jasmonate responses. The CSN complex is an essential regulator of the ubiquitin (Ubl) conjugation pathway by mediating the deneddylation of the cullin subunits of SCF-type E3 ligase complexes, leadin…

### Sheet: DiurnalDB
wt/rve	particle	component	name	AGI	Phase (>0.8)	Phase (>0.7)	Phase (>0.6)
down	20S	Alpha-Ring	PAB1	AT1G16470	12
down	20S	Alpha-Ring	PAE1	AT1G53850	12
down	20S	Alpha-Ring	PAA2	AT2G05840	15
down	20S	Alpha-Ring	PAF1	AT5G42790		13
down	20S	Alpha-Ring	PAG1	AT2G27020	13
down	20S	Beta-Ring	PBB2	AT5G40580	18
down	20S	Beta-Ring	PBC1	AT1G21720			14
down	20S	Beta-Ring	PBG1	AT1G56450	12
down	20S	Beta-Ring	PBD2	AT4G14800	15
down	20S	Beta-Ring	PBA1	AT4G31300		11
down	20S	Beta-Ring	PBD1	AT3G22630	16
down	20S	Beta-Ring	PBE1	AT1G13060	11
down	n/a	n/a	n/a	AT3G13330		9
up	19S	base	RPN3b	AT1G75990	10
up	19S	base	RPN2b	AT1G04810		3
up	19S	Lid	RPN9b	AT4G19006
up	19S	Lid	RPN7	AT4G24820			15
up	n/a	n/a	n/a	AT5G42970	12
